# Loser effects orchestrate dominance hierarchies in socially-controlled sex change

**DOI:** 10.64898/2026.03.16.712238

**Authors:** Haylee M. Quertermous, Chloé A. van der Burg, Kaj Kamstra, Simon Muncaster, Christine L. Jasoni, Culum Brown, Neil J. Gemmell

## Abstract

Socially-controlled sex changing fishes provide powerful model systems for investigating sexual development and phenotypic plasticity in both behavior and physiology. The remarkable sexual transformation these fishes undertake is strongly influenced by their position in dominance hierarchies. However, the behavioral mechanisms underlying hierarchical formation remain understudied, particularly among female groups. Here, we investigated the role of winner-loser effects among females in establishing social dominance in a female-to-male sex changing fish. Individuals with prior losing experiences were more likely to lose subsequent size-matched fights, demonstrating clear loser effects, while there was no evidence for winner effects. Initial mirror aggression and some prior fighting behaviors, particularly submission, significantly and positively correlated with aggression in size-matched fights and subsequent mirror aggression; however, contest outcomes were not altered by these factors. Additionally, mirror aggression increased significantly only in subjects that drew size-matched fights. These findings demonstrate complex fighting dynamics in female-female competition and confirm the presence of loser effects in a sequential hermaphroditic species. These effects may represent evolutionarily advantageous mechanisms underlying sex change, thereby offering further context for examining how social rank advantages drive sexual transition.
