## Supplementary material for "Loser effects orchestrate dominance hierarchies in socially-controlled sex change": Dataset S5

Fish_ID	Phenotype	Weight_g	Length_mm	Tank	NOTES
B18	TP	78.6	153	5
B22	IP	32	117	23	BIT OF BLUE ON FACE
B34	TP	36.4	124	21
B43	IP	19.9	101	9
G23	IP	23.3	148	19
G41_9	IP	17.7	97	9	Picture says G44, was taken before G44
G41_24	IP	31	114	24
G42	IP	27.8	109	24
G43	IP	26.9	113	23
G44	IP	14.8	93	9
G50	TP	44.4	127	24
P21	IP	25.9	114	13
P22	IP	78.3	158	14
P24	TP	89.1	166	14
P25	IP	61.7	144	14
P26	IP	19.7	109	14	PICTURES ON HAYLEE'S PHONE
P27	IP	18.6	98	15
P28	TP	97.6	164	15
P29	IP	22.2	109	15
P30	IP	17.9	96	15
P31	IP	16.9	99	15
P32	IP	44.3	130	19
P33	IP	36.2	124	19
P34	IP	18.6	104	19
P35	IP	24.6	109	20
P36	TP	27.2	113	20
P37	TP	155.8	201	20
P38	IP	27.7	114	20	HARD TO READ PICTURE (PICTURE SAYS P36)
P39	IP	21.9	106	20
P41	IP	44.5	130	21
P43	IP	19.6	104	21
P44	IP	56.2	145	21
P47	TP	22.1	107	12
P48	IP	25.7	107	12
P49	IP	19.1	101	12
P50	IP	24.3	105	12
R11	IP	62.5	152	13
R16	TP	124.2	177	7
R21	IP	35.5	136	7	Initially marked as R17
R19	IP	61.1	144	7
R22	IP	65.4	153	8
R23	IP	35.9	123	8
R24	IP	14.8	90	9
R25	IP	29.4	116	23
R26	IP	59.6	145	23
R27	TP	43.7	128	23
R28	IP	29.8	113	22
R29	TP	47.1	129	22
R30	IP	28.1	113	22
R31	IP	26.1	123	22
R32	IP	26.5	110	22
R34	IP	23.1	145	18
R36	TP	51.5	139	18
R37	IP	46.6	137	18
R38	IP	47.6	138	18
R39	IP	51.3	138	18
R40	IP	46.4	139	17
R41	TP	25.7	128	17
R42	IP	52.7	154	17
R44	IP	26.2	112	17
R45	IP	120.3	180	16
R46	IP	52	135	16	DARKER PATTERN
R47	IP	50.2	133	16
R48	IP	32.6	132	16
R49	IP	26.4	110	16
R50	IP	19.7	114	13
U07	IP	23.4	107	7	U = untagged, 07 = Tank 07
U19	IP	14.2	95	19
UTP08	TP	247	223	8
UTP13	TP	202.1	208	13
W11	IP	34.6	117	24
W12	IP	31.5	118	24
W42	IP	18.8	99	9
W47	IP	16.7	98	12
W48	IP	70.5	158	11
W49	IP	40.6	123	11
W50	IP	16.2	95	11
Y13	IP	47.1	132	5
Y26	IP	21	101	10
Y27	TP	138.8	199	11	BENT SPINE?
Y28	IP	38.1	127	11
Y29	TP	29.3	114	10
Y30	IP	17.3	97	10
Y31	IP	21.6	103	10
Y32	IP	17.9	100	10
Y33	IP	34.9	120	5
Y34	IP	57	142	5
SL1	IP	13	85	0	Holding Tank
SL2	IP	5.4	74	0	Holding Tank
SL3	IP	5.8	77	0	Holding Tank
SL4	IP	14.4	92	0	Holding Tank
SL5	IP	7.6	83	0	Holding Tank
SL6	IP	12.3	85	0	Holding Tank
SL7	IP	12.8	87	0	Holding Tank
SL8	IP	13.4	85	0	Holding Tank
SL9	IP	16.8	96	0	Holding Tank
SL10	IP	15.5	94	0	Holding Tank
SL11	IP	13.8	93	0	Holding Tank
SL12	IP	7.3	83	0	Holding Tank
SL13	IP	10.7	83	0	Holding Tank
SL14	IP	12.8	88	0	Holding Tank
SL15	IP	11.6	85	0	Holding Tank
SL16	IP	14.5	87	0	Holding Tank
SL17	IP	13.4	86	0	Holding Tank
SL18	IP	13.8	92	0	Holding Tank
SL19	IP	10.8	85	0	Holding Tank
SL20	IP	11.9	84	0	Holding Tank
SL21	IP	13.4	91	0	Holding Tank
SL22	IP	12.7	86	0	Holding Tank
SL23	IP	11	83	0	Holding Tank
SL24	IP	14	88	0	Holding Tank
SL25	IP	15.7	95	0	Holding Tank
SL26	IP	14	90	0	Holding Tank
SL27	IP	12.6	87	0	Holding Tank
SL28	IP	12.8	88	0	Holding Tank
SL29	IP	14.3	91	0	Holding Tank
SL30	IP	13.1	87	0	Holding Tank
