## Supplementary material for "Loser effects orchestrate dominance hierarchies in socially-controlled sex change": Dataset S4

Observation_ID	Round	Gopro	Video#	Before_or_After	Tank	Fish_Color	Notes	Arena	Fish_ID	Phenotype	Weight_g	Length_mm	Tank_1	NOTES
Round01-AfterWL-Gopro1-474	1	1	474	After	E	White		E	W12	IP	31.5	118	24
Round01-AfterWL-Gopro2-509	1	2	509	After	F	Green		F	G44	IP	14.8	93	9
Round01-AfterWL-Gopro4-434	1	4	434	After	C	White		C	W50	IP	16.2	95	11
Round01-AfterWL-Gopro5-470	1	5	470	After	D	Yellow		D	Y28	IP	38.1	127	11
Round01-BeforeWL-Gopro1-466	1	1	466	Before	D	White		D	W12	IP	31.5	118	24
Round01-BeforeWL-Gopro2-504	1	2	504	Before	B	White		B	W50	IP	16.2	95	11
Round01-BeforeWL-Gopro4-427	1	4	427	Before	A	Green		A	G44	IP	14.8	93	9
Round01-BeforeWL-Gopro5-465	1	5	465	Before	C	Yellow		C	Y28	IP	38.1	127	11
Round02-AfterWL-Gopro1-475	2	1	475	After	B	Yellow		B	Y31	IP	21.6	103	10
Round02-AfterWL-Gopro2-514	2	2	514	After	A	Red		A	R24	IP	14.8	90	9
Round02-AfterWL-Gopro3-457	2	3	457	After	C	Purple	Ended early because camera fell in another tank	C	P50	IP	24.3	105	12
Round02-AfterWL-Gopro4-439	2	4	439	After	D	Blue		D	B22	IP	32	117	23	BIT OF BLUE ON FACE
Round02-AfterWL-Gopro5-504	2	5	504	After	F	Untagged	Ended early because camera fell in another tank	F	U19	IP	14.2	95	19
Round02-AfterWL-Gopro7-500	2	7	500	After	E	White	Ended early because camera fell	E	W11	IP	34.6	117	24
Round02-BeforeWL-Gopro1-467	2	1	467	Before	D	White		D	W11	IP	34.6	117	24
Round02-BeforeWL-Gopro2-505	2	2	505	Before	B	Purple		B	P50	IP	24.3	105	12
Round02-BeforeWL-Gopro3-456	2	3	456	Before	E	Untagged		E	U19	IP	14.2	95	19
Round02-BeforeWL-Gopro4-428	2	4	428	Before	C	Blue		C	B22	IP	32	117	23	BIT OF BLUE ON FACE
Round02-BeforeWL-Gopro5-466	2	5	466	Before	A	Yellow		A	Y31	IP	21.6	103	10
Round02-BeforeWL-Gopro7-499	2	7	499	Before	F	Red		F	R24	IP	14.8	90	9
Round03-AfterWL-Gopro1-478	3	1	478	After	D	White		D	W49	IP	40.6	123	11
Round03-AfterWL-Gopro2-521	3	2	521	After	A	Yellow		A	Y26	IP	21	101	10
Round03-AfterWL-Gopro4-442	3	4	442	After	C	Purple	Camera adjusted so analyis starts a bit later than placement	C	P33	IP	36.2	124	19
Round03-AfterWL-Gopro5-511	3	5	511	After	B	Purple		B	P29	IP	22.2	109	15
Round03-BeforeWL-Gopro1-476	3	1	476	Before	E	Yellow		E	Y26	IP	21	101	10
Round03-BeforeWL-Gopro2-515	3	2	515	Before	F	Purple		F	P29	IP	22.2	109	15
Round03-BeforeWL-Gopro4-440	3	4	440	Before	A	Purple		A	P33	IP	36.2	124	19
Round03-BeforeWL-Gopro5-505	3	5	505	Before	B	White		B	W49	IP	40.6	123	11
Round04-AfterWL-Gopro1-483	4	1	483	After	C	Untagged		C	U07	IP	23.4	107	7	U = untagged, 07 = Tank 07
Round04-AfterWL-Gopro2-526	4	2	526	After	A	Red		A	R48	IP	32.6	132	16
Round04-AfterWL-Gopro3-459	4	3	459	After	B	Purple		B	P39	IP	21.9	106	20
Round04-AfterWL-Gopro4-447	4	4	447	After	D	Yellow		D	Y33	IP	34.9	120	5
Round04-AfterWL-Gopro5-512	4	5	512	After	E	Red		E	R23	IP	35.9	123	8
Round04-AfterWL-Gopro6-500	4	6	500	After	F	Purple		F	P32	IP	44.3	130	19
Round04-BeforeWL-Gopro1-477	4	1	477	Before	E	Purple		E	P32	IP	44.3	130	19
Round04-BeforeWL-Gopro2-516	4	2	516	Before	B	Untagged		B	U07	IP	23.4	107	7	U = untagged, 07 = Tank 07
Round04-BeforeWL-Gopro3-458	4	3	458	Before	A	Purple		A	P39	IP	21.9	106	20
Round04-BeforeWL-Gopro4-441	4	4	441	Before	C	Yellow		C	Y33	IP	34.9	120	5
Round04-BeforeWL-Gopro5-506	4	5	506	Before	D	Red		D	R23	IP	35.9	123	8
Round04-BeforeWL-Gopro7-501	4	7	501	Before	F	Red		F	R48	IP	32.6	132	16
Round05-AfterWL-Gopro1-488	5	1	488	After	E	White		E	W49	IP	40.6	123	11
Round05-AfterWL-Gopro2-529	5	2	529	After	F	Purple		F	P32	IP	44.3	130	19
Round05-AfterWL-Gopro4-454	5	4	454	After	C	Untagged		C	U19	IP	14.2	95	19
Round05-AfterWL-Gopro5-519	5	5	519	After	D	Red		D	R24	IP	14.8	90	9
Round05-BeforeWL-Gopro1-486	5	1	486	Before	B	Red		B	R24	IP	14.8	90	9
Round05-BeforeWL-Gopro2-527	5	2	527	Before	A	Untagged		A	U19	IP	14.2	95	19
Round05-BeforeWL-Gopro4-448	5	4	448	Before	C	White		C	W49	IP	40.6	123	11
Round05-BeforeWL-Gopro5-513	5	5	513	Before	D	Purple		D	P32	IP	44.3	130	19
Round06-AfterWL-Gopro1-493	6	1	493	After	A	White	MIRROR FELL	A	W12	IP	31.5	118	24
Round06-AfterWL-Gopro2-534	6	2	534	After	D	Purple		D	P29	IP	22.2	109	15
Round06-AfterWL-Gopro3-466	6	3	466	After	C	Green		C	G44	IP	14.8	93	9
Round06-AfterWL-Gopro4-455	6	4	455	After	B	White		B	W50	IP	16.2	95	11
Round06-AfterWL-Gopro5-520	6	5	520	After	E	Purple		E	P50	IP	24.3	105	12
Round06-AfterWL-Gopro6-502	6	6	502	After	F	Purple		F	P33	IP	36.2	124	19
Round06-BeforeWL-Gopro1-487	6	1	487	Before	B	Green		B	G44	IP	14.8	93	9
Round06-BeforeWL-Gopro2-528	6	2	528	Before	A	White		A	W50	IP	16.2	95	11
Round06-BeforeWL-Gopro3-460	6	3	460	Before	E	Purple		E	P33	IP	36.2	124	19
Round06-BeforeWL-Gopro4-449	6	4	449	Before	C	Purple		C	P29	IP	22.2	109	15
Round06-BeforeWL-Gopro5-514	6	5	514	Before	D	Purple		D	P50	IP	24.3	105	12
Round06-BeforeWL-Gopro6-501	6	6	501	Before	F	White		F	W12	IP	31.5	118	24
Round07-AfterWL-Gopro1-497	7	1	497	After	C	Red		C	R23	IP	35.9	123	8
Round07-AfterWL-Gopro2-537	7	2	537	After	D	Untagged		D	U07	IP	23.4	107	7	U = untagged, 07 = Tank 07
Round07-AfterWL-Gopro4-462	7	4	462	After	E	Blue		E	B22	IP	32	117	23	BIT OF BLUE ON FACE
Round07-AfterWL-Gopro5-527	7	5	527	After	F	Yellow		F	Y26	IP	21	101	10
Round07-BeforeWL-Gopro1-494	7	1	494	Before	A	Blue	MIRROR FELL	A	B22	IP	32	117	23	BIT OF BLUE ON FACE
Round07-BeforeWL-Gopro2-535	7	2	535	Before	B	Yellow		B	Y26	IP	21	101	10
Round07-BeforeWL-Gopro4-456	7	4	456	Before	E	Untagged		E	U07	IP	23.4	107	7	U = untagged, 07 = Tank 07
Round07-BeforeWL-Gopro5-521	7	5	521	Before	F	Red		F	R23	IP	35.9	123	8
Round08-AfterWL-Gopro1-502	8	1	502	After	A	Yellow		A	Y33	IP	34.9	120	5
Round08-AfterWL-Gopro2-538	8	2	538	After	B	Yellow		B	Y28	IP	38.1	127	11
Round08-AfterWL-Gopro3-468	8	3	468	After	C	Purple		C	P39	IP	21.9	106	20
Round08-AfterWL-Gopro4-467	8	4	467	After	D	Yellow		D	Y31	IP	21.6	103	10
Round08-AfterWL-Gopro5-532	8	5	532	After	E	Red		E	R48	IP	32.6	132	16
Round08-AfterWL-Gopro6-504	8	6	504	After	F	White		F	W11	IP	34.6	117	24
Round08-BeforeWL-Gopro1-496	8	1	496	Before	C	Yellow	Redo after first time mirror had fell over	C	Y31	IP	21.6	103	10	Mirror fell over in A, redid it in tank C
Round08-BeforeWL-Gopro2-536	8	2	536	Before	B	Purple		B	P39	IP	21.9	106	20
Round08-BeforeWL-Gopro3-467	8	3	467	Before	C	Yellow		C	Y28	IP	38.1	127	11
Round08-BeforeWL-Gopro4-457	8	4	457	Before	D	Red		D	R48	IP	32.6	132	16
Round08-BeforeWL-Gopro5-522	8	5	522	Before	E	White		E	W11	IP	34.6	117	24
Round08-BeforeWL-Gopro6-503	8	6	503	Before	F	Yellow		F	Y33	IP	34.9	120	5
Round09-AfterWL-Gopro1-509	9	1	509	After	A	Blue		A	B43	IP	19.9	101	9
Round09-AfterWL-Gopro2-545	9	2	545	After	B	White		B	W47	IP	16.7	98	12
Round09-AfterWL-Gopro3-471	9	3	471	After	C	Purple		C	P31	IP	16.9	99	15
Round09-AfterWL-Gopro4-474	9	4	474	After	D	Purple		D	P27	IP	18.6	98	15
Round09-AfterWL-Gopro5-535	9	5	535	After	E	White		E	W42	IP	18.8	99	9
Round09-AfterWL-Gopro6-507	9	6	507	After	F	Purple		F	P43	IP	19.6	104	21
Round09-BeforeWL-Gopro1-503	9	1	503	Before	A	White		A	W47	IP	16.7	98	12
Round09-BeforeWL-Gopro2-539	9	2	539	Before	B	Purple		B	P31	IP	16.9	99	15
Round09-BeforeWL-Gopro3-469	9	3	469	Before	C	Purple		C	P27	IP	18.6	98	15
Round09-BeforeWL-Gopro4-468	9	4	468	Before	D	White		D	W42	IP	18.8	99	9
Round09-BeforeWL-Gopro5-533	9	5	533	Before	E	Purple		E	P43	IP	19.6	104	21
Round09-BeforeWL-Gopro6-505	9	6	505	Before	F	Blue		F	B43	IP	19.9	101	9
Round10-AfterWL-Gopro1-515	10	1	515	After	A	Green		A	G41_9	IP	17.7	97	9	Picture says G44, was taken before G44
Round10-AfterWL-Gopro2-NA	10	2	NA	After	B	NA	Missing video	B	P30	IP	17.9	96	15
Round10-AfterWL-Gopro3-472	10	3	472	After	C	Yellow		C	Y32	IP	17.9	100	10
Round10-AfterWL-Gopro4-475	10	4	475	After	D	Purple		D	P34	IP	18.6	104	19
Round10-AfterWL-Gopro5-540	10	5	540	After	E	Red		E	R50	IP	19.7	114	13
Round10-AfterWL-Gopro6-509	10	6	509	After	F	Yellow		F	Y30	IP	17.3	97	10
Round10-BeforeWL-Gopro1-504	10	1	504	Before	A	Yellow		A	Y30	IP	17.3	97	10
Round10-BeforeWL-Gopro2-540	10	2	540	Before	B	Green		B	G41_9	IP	17.7	97	9	Picture says G44, was taken before G44
Round10-BeforeWL-Gopro3-470	10	3	470	Before	C	Purple		C	P30	IP	17.9	96	15
Round10-BeforeWL-Gopro4-469	10	4	469	Before	D	Yellow		D	Y32	IP	17.9	100	10
Round10-BeforeWL-Gopro5-534	10	5	534	Before	E	Purple		E	P34	IP	18.6	104	19
Round10-BeforeWL-Gopro6-506	10	6	506	Before	F	Red		F	R50	IP	19.7	114	13
Round11-AfterWL-Gopro1-522	11	1	522	After	C	Purple		C	P26	IP	19.7	109	14
Round11-AfterWL-Gopro2-557	11	2	557	After	D	Purple		D	P49	IP	19.1	101	12
Round11-AfterWL-Gopro4-477	11	4	477	After	E	Yellow		E	Y13	IP	47.1	132	5
Round11-AfterWL-Gopro5-543	11	5	543	After	F	Untagged		F	R37	IP	46.6	137	18	LOST TAG/lighter anal fin coloration
Round11-BeforeWL-Gopro1-516	11	1	516	Before	A	Purple		A	P26	IP	19.7	109	14
Round11-BeforeWL-Gopro2-551	11	2	551	Before	B	Purple		B	P49	IP	19.1	101	12
Round11-BeforeWL-Gopro3-473	11	3	473	Before	C	Yellow		C	Y13	IP	47.1	132	5
Round11-BeforeWL-Gopro5-541	11	5	541	Before	D	Untagged		D	R37	IP	46.6	137	18	LOST TAG/lighter anal fin coloration
Round12-AfterWL-Gopro1-523	12	1	523	After	A	Red		A	R39	IP	51.3	138	18
Round12-AfterWL-Gopro2-558	12	2	558	After	B	Red		B	R40	IP	46.4	139	17
Round12-AfterWL-Gopro3-479	12	3	479	After	C	Red		C	R38	IP	47.6	138	18
Round12-AfterWL-Gopro4-482	12	4	482	After	D	Red		D	R21	IP	53	136	7	Accidentally marked as R17 at first
Round12-AfterWL-Gopro5-548	12	5	548	After	E	Purple		E	P41	IP	44.5	130	21
Round12-AfterWL-Gopro6-511	12	6	511	After	F	Red		F	R47	IP	50.2	133	16
Round12-BeforeWL-Gopro1-517	12	1	517	Before	A	Red		A	R40	IP	46.4	139	17
Round12-BeforeWL-Gopro2-552	12	2	552	Before	B	Red		B	R38	IP	47.6	138	18
Round12-BeforeWL-Gopro3-474	12	3	474	Before	C	Red		C	R21	IP	53	136	7	Accidentally marked as R17 at first
Round12-BeforeWL-Gopro4-476	12	4	476	Before	D	Purple		D	P41	IP	44.5	130	21
Round12-BeforeWL-Gopro5-542	12	5	542	Before	E	Red		E	R47	IP	50.2	133	16
Round12-BeforeWL-Gopro6-510	12	6	510	Before	F	Red		F	R39	IP	51.3	138	18
Round13-AfterWL-Gopro1-530	13	1	530	After	A	Green		A	G43	IP	26.9	113	23
Round13-AfterWL-Gopro2-565	13	2	565	After	B	Red		B	R44	IP	26.2	112	17
Round13-AfterWL-Gopro3-483	13	3	483	After	C	Purple		C	P35	IP	24.6	109	20
Round13-AfterWL-Gopro4-489	13	4	489	After	D	Red		D	R49	IP	26.4	110	16
Round13-AfterWL-Gopro5-551	13	5	551	After	E	Purple		E	P21	IP	25.9	114	13
Round13-AfterWL-Gopro6-514	13	6	514	After	F	Purple		F	P48	IP	25.7	107	12
Round13-BeforeWL-Gopro1-524	13	1	524	Before	A	Purple		A	P48	IP	25.7	107	12
Round13-BeforeWL-Gopro2-559	13	2	559	Before	B	Green		B	G43	IP	26.9	113	23
Round13-BeforeWL-Gopro3-480	13	3	480	Before	C	Red		C	R44	IP	26.2	112	17
Round13-BeforeWL-Gopro4-483	13	4	483	Before	D	Purple		D	P35	IP	24.6	109	20
Round13-BeforeWL-Gopro5-549	13	5	549	Before	E	Red		E	R49	IP	26.4	110	16
Round13-BeforeWL-Gopro6-512	13	6	512	Before	F	Purple		F	P21	IP	25.9	114	13
Round14-AfterWL-Gopro1-535	14	1	535	After	A	Red		A	R32	IP	26.5	110	22
Round14-AfterWL-Gopro2-570	14	2	570	After	B	Green		B	G42	IP	27.8	109	24
Round14-AfterWL-Gopro3-484	14	3	484	After	C	Red		C	R30	IP	28.1	113	22
Round14-AfterWL-Gopro4-494	14	4	494	After	D	Red		D	R25	IP	29.4	116	23
Round14-AfterWL-Gopro5-552	14	5	552	After	E	Red		E	R31	IP	26.1	123	22
Round14-AfterWL-Gopro6-515	14	6	515	After	F	Purple		F	P38	IP	27.7	114	20
Round14-BeforeWL-Gopro1-525	14	1	525	Before	A	Red		A	R31	IP	26.1	123	22	HARD TO READ PICTURE (PICTURE SAYS P36)
Round14-BeforeWL-Gopro2-560	14	2	560	Before	B	Purple		B	P38	IP	27.7	114	20
Round14-BeforeWL-Gopro3-481	14	3	481	Before	C	Red		C	R32	IP	26.5	110	22
Round14-BeforeWL-Gopro4-484	14	4	484	Before	D	Green		D	G42	IP	27.8	109	24
Round14-BeforeWL-Gopro5-550	14	5	550	Before	E	Red		E	R30	IP	28.1	113	22
Round14-BeforeWL-Gopro6-513	14	6	513	Before	F	Red		F	R25	IP	29.4	116	23
Round15-AfterWL-Gopro1-541	15	1	541	After	B	Green		B	G23	IP	23.3	148	19
Round15-AfterWL-Gopro2-576	15	2	576	After	A	Red		A	R34	IP	23.1	145	18
Round15-AfterWL-Gopro4-496	15	4	496	After	F	Green		F	G41_24	IP	31	114	24
Round15-AfterWL-Gopro5-554	15	5	554	After	E	Red		E	R28	IP	29.8	113	22
Round15-BeforeWL-Gopro1-536	15	1	536	Before	A	Red		A	R28	IP	29.8	113	22
Round15-BeforeWL-Gopro2-571	15	2	571	Before	B	Green		B	G41_24	IP	31	114	24
Round15-BeforeWL-Gopro4-495	15	4	495	Before	E	Red		E	R34	IP	23.1	145	18
Round15-BeforeWL-Gopro5-553	15	5	553	Before	F	Green		F	G23	IP	23.3	148	19
Round16-AfterWL-Gopro1-548	16	1	548	After	A	Purple		A	P31	IP	16.9	99	15
Round16-AfterWL-Gopro2-579	16	2	579	After	E	Green		E	G41_9	IP	17.7	97	9	Picture says G44, was taken before G44
Round16-AfterWL-Gopro4-503	16	4	503	After	D	White		D	W47	IP	16.7	98	12
Round16-AfterWL-Gopro5-557	16	5	557	After	F	White		F	W42	IP	18.8	99	9	PICTURES ON HAYLEE'S PHONE
Round16-BeforeWL-Gopro1-542	16	1	542	Before	A	White		A	W47	IP	16.7	98	12
Round16-BeforeWL-Gopro2-577	16	2	577	Before	B	Green		B	G41_9	IP	17.7	97	9	Picture says G44, was taken before G44
Round16-BeforeWL-Gopro3-485	16	3	485	Before	C	White		C	W42	IP	18.8	99	9	PICTURES ON HAYLEE'S PHONE
Round16-BeforeWL-Gopro4-497	16	4	497	Before	D	Purple		D	P31	IP	16.9	99	15
Round16-BeforeWL-Gopro5-555	16	5	555	Before	E	Red		E	R50	IP	19.7	114	13
Round16-BeforeWL-Gopro6-516	16	6	516	Before	F	Purple		F	P49	IP	19.1	101	12
Round17-AfterWL-Gopro1-554	17	1	554	After	A	Yellow		A	Y32	IP	17.9	100	10
Round17-AfterWL-Gopro2-580	17	2	580	After	B	Purple		B	P43	IP	19.6	104	21
Round17-AfterWL-Gopro3-491	17	3	491	After	C	Blue		C	B43	IP	19.9	101	9
Round17-AfterWL-Gopro4-508	17	4	508	After	D	Purple		D	P27	IP	18.6	98	15
Round17-AfterWL-Gopro5-558	17	5	558	After	E	Yellow		E	Y30	IP	17.3	97	10
Round17-AfterWL-Gopro6-518	17	6	518	After	F	Purple		F	P30	IP	17.9	96	15
Round17-BeforeWL-Gopro1-543	17	1	543	Before	A	Blue		A	B43	IP	19.9	101	9
Round17-BeforeWL-Gopro2-578	17	2	578	Before	B	Purple		B	P27	IP	18.6	98	15
Round17-BeforeWL-Gopro3-486	17	3	486	Before	C	Yellow		C	Y30	IP	17.3	97	10
Round17-BeforeWL-Gopro4-498	17	4	498	Before	D	Purple		D	P30	IP	17.9	96	15
Round17-BeforeWL-Gopro5-556	17	5	556	Before	E	Yellow		E	Y32	IP	17.9	100	10
Round17-BeforeWL-Gopro6-517	17	6	517	Before	F	Purple		F	P43	IP	19.6	104	21
Round18-AfterWL-Gopro1-561	18	1	561	After	A	Green		A	G43	IP	26.9	113	23
Round18-AfterWL-Gopro2-587	18	2	587	After	B	Red		B	R32	IP	26.5	110	22
Round18-AfterWL-Gopro3-494	18	3	494	After	C	Purple		C	P26	IP	19.7	109	14
Round18-AfterWL-Gopro4-515	18	4	515	After	D	Purple		D	P34	IP	18.6	104	19
Round18-AfterWL-Gopro5-561	18	5	561	After	E	Purple		E	P41	IP	44.5	130	21
Round18-AfterWL-Gopro6-522	18	6	522	After	F	Red		F	R38	IP	47.6	138	18
Round18-BeforeWL-Gopro1-555	18	1	555	Before	A	Purple		A	P26	IP	19.7	109	14
Round18-BeforeWL-Gopro2-581	18	2	581	Before	B	Purple		B	P34	IP	18.6	104	19
Round18-BeforeWL-Gopro3-492	18	3	492	Before	C	Purple		C	P41	IP	44.5	130	21
Round18-BeforeWL-Gopro4-509	18	4	509	Before	D	Red		D	R38	IP	47.6	138	18
Round18-BeforeWL-Gopro5-559	18	5	559	Before	E	Green		E	G43	IP	26.9	113	23
Round18-BeforeWL-Gopro6-519	18	6	519	Before	F	Red		F	R32	IP	26.5	110	22
Round19-AfterWL-Gopro1-566	19	1	566	After	A	Red		A	R21	IP	53	136	7	Accidentally marked as R17 at first
Round19-AfterWL-Gopro2-592	19	2	592	After	B	Red		B	R47	IP	50.2	133	16
Round19-AfterWL-Gopro3-495	19	3	495	After	C	Untagged		C	R37	IP	46.6	137	18	LOST TAG
Round19-AfterWL-Gopro4-520	19	4	520	After	D	Yellow		D	Y13	IP	47.1	132	5
Round19-AfterWL-Gopro5-562	19	5	562	After	E	Red		E	R39	IP	51.3	138	18
Round19-AfterWL-Gopro6-523	19	6	523	After	F	Red		F	R40	IP	46.4	139	17
Round19-BeforeWL-Gopro1-556	19	1	556	Before	A	Yellow		A	Y13	IP	47.1	132	5
Round19-BeforeWL-Gopro2-582	19	2	582	Before	B	Red		B	R39	IP	51.3	138	18
Round19-BeforeWL-Gopro3-493	19	3	493	Before	C	Red		C	R40	IP	46.4	139	17
Round19-BeforeWL-Gopro4-510	19	4	510	Before	D	Red		D	R21	IP	53	136	7	Accidentally marked as R17 at first
Round19-BeforeWL-Gopro5-560	19	5	560	Before	E	Red		E	R47	IP	50.2	133	16
Round19-BeforeWL-Gopro6-520	19	6	520	Before	F	Untagged		F	R37	IP	46.6	137	18	LOST TAG
Round20-AfterWL-Gopro1-569	20	1	569	After	A	Red		A	R25	IP	29.4	116	23
Round20-AfterWL-Gopro2-599	20	2	599	After	B	Red		B	R28	IP	29.8	113	22
Round20-AfterWL-Gopro3-502	20	3	502	After	C	Green		C	G41_24	IP	31	114	24
Round20-AfterWL-Gopro4-527	20	4	527	After	D	Red		D	R31	IP	26.1	123	22
Round20-AfterWL-Gopro5-565	20	5	565	After	E	Purple		E	P21	IP	25.9	114	13
Round20-AfterWL-Gopro6-526	20	6	526	After	F	Red		F	R44	IP	26.2	112	17
Round20-BeforeWL-Gopro1-567	20	1	567	Before	A	Purple		A	P21	IP	25.9	114	13
Round20-BeforeWL-Gopro2-593	20	2	593	Before	B	Red		B	R44	IP	26.2	112	17
Round20-BeforeWL-Gopro3-496	20	3	496	Before	C	Red		C	R25	IP	29.4	116	23
Round20-BeforeWL-Gopro4-521	20	4	521	Before	D	Red		D	R28	IP	29.8	113	22
Round20-BeforeWL-Gopro5-563	20	5	563	Before	E	Green		E	G41_24	IP	31	114	24
Round20-BeforeWL-Gopro6-524	20	6	524	Before	F	Red		F	R31	IP	26.1	123	22	HARD TO READ PICTURE (PICTURE SAYS P36)
Round21-AfterWL-Gopro1-574	21	1	574	After	A	Red		A	R49	IP	26.4	110	16
Round21-AfterWL-Gopro2-604	21	2	604	After	B	Green		B	G42	IP	27.8	109	24
Round21-AfterWL-Gopro3-503	21	3	503	After	C	Purple		C	P48	IP	25.7	107	12
Round21-AfterWL-Gopro4-528	21	4	528	After	D	Purple		D	P38	IP	27.7	114	20
Round21-AfterWL-Gopro5-570	21	5	570	After	E	Red		E	R30	IP	28.1	113	22
Round21-AfterWL-Gopro6-527	21	6	527	After	F	Purple		F	P35	IP	24.6	109	20
Round21-BeforeWL-Gopro1-568	21	1	568	Before	A	Purple		A	P38	IP	27.7	114	20
Round21-BeforeWL-Gopro2-594	21	2	594	Before	B	Red		B	R30	IP	28.1	113	22
Round21-BeforeWL-Gopro3-497	21	3	497	Before	C	Purple		C	P35	IP	24.6	109	20
Round21-BeforeWL-Gopro4-522	21	4	522	Before	D	Red		D	R49	IP	26.4	110	16
Round21-BeforeWL-Gopro5-564	21	5	564	Before	E	Green		E	G42	IP	27.8	109	24
Round21-BeforeWL-Gopro6-525	21	6	525	Before	F	Purple		F	P48	IP	25.7	107	12
