## Supplementary material for "Loser effects orchestrate dominance hierarchies in socially-controlled sex change": Dataset S2

W_or_L_Effects	Session	Observation_ID	Round	Gopro	Video	Fight	Arena	Assigned_Winner	Assigned_Loser	Assigned_Inexperienced	Clear_Outcome	Ecalated	Winner	Loser	WinnerID	LoserID	Notes
L	1	Round01-Gopro2-506	1	2	506	1	A	R22	G44	NA	Y	N	Red	Green	R22	G44
L	1	Round01-Gopro5-467	1	5	467	1	B	R45	W12	NA	Y	N	Red	White	R45	W12
L	1	Round01-Gopro4-430	1	4	430	2	B	P22	G44	NA	Y	N	Purple	Green	P22	G44	Not much interaction
L	1	Round01-Gopro5-468	1	5	468	2	C	R22	W12	NA	Y	N	Red	White	R22	W12
L	1	Round01-Gopro1-470	1	1	470	3	A	P22	W12	NA	N	N	Purple	White	P22	W12	Not really any interactions
L	1	Round01-Gopro4-431	1	4	431	3	D	R45	G44	NA	Y	N	Red	Green	R45	G44	Not much interaction
L	1	Round01-Gopro1-473	1	1	473	4	D	NA	W12	Y28	Y	N	Yellow	White	Y28	W12
L	1	Round01-Gopro4-433	1	4	433	4	C	NA	G44	W50	Y	Y	White	Green	W50	G44
W	1	Round02-Gopro2-510	2	2	510	1	C	U19	SL3	NA	N	N	Untagged	2_Untagged	U19	SL3	Not much interaction
W	1	Round02-Gopro4-435	2	4	435	1	A	Y31	SL1	NA	Y	N	Yellow	Untagged	Y31	SL1	No shelter
W	1	Round02-Gopro5-500	2	5	500	1	B	B22	SL2	NA	Y	N	Blue	Untagged	B22	SL2	Shelter unattached
W	1	Round02-Gopro2-511	2	2	511	2	B	Y31	SL3	NA	Y	N	Yellow	Untagged	Y31	SL3
W	1	Round02-Gopro4-436	2	4	436	2	C	B22	SL1	NA	Y	N	Blue	Untagged	B22	SL1	Shelter knocked out 11:05
W	1	Round02-Gopro5-501	2	5	501	2	D	U19	SL2	NA	Y	N	Untagged	2_Untagged	U19	SL2	Not much movement from SL1
W	1	Round02-Gopro2-512	2	2	512	3	C	Y31	SL2	NA	Y	N	Yellow	Untagged	Y31	SL2
W	1	Round02-Gopro4-437	2	4	437	3	A	U19	SL1	NA	N	N	Untagged	2_Untagged	U19	SL1	Not really any interactions
W	1	Round02-Gopro5-502	2	5	502	3	D	B22	SL3	NA	Y	N	Blue	Untagged	B22	SL3
W	1	Round02-Gopro2-513	2	2	513	4	B	U19	NA	R24	N	N	Untagged	Red	U19	R24	Some back and forth, all interactions fairly lowkey
W	1	Round02-Gopro4-438	2	4	438	4	D	Y31	NA	P50	Y	N	Purple	Yellow	P50	Y31
W	1	Round02-Gopro5-503	2	5	503	4	A	B22	NA	W11	Y	N	Blue	White	B22	W11
W	1	Round03-Gopro2-517	3	2	517	1	B	W49	SL5	NA	Y	N	Purple	Untagged	W49	SL5	W49 coded in BORIS as Purple
W	1	Round03-Gopro5-507	3	5	507	1	A	P29	SL4	NA	Y	N	Purple	Untagged	P29	SL4
W	1	Round03-Gopro2-518	3	2	518	2	C	W49	SL4	NA	N	N	White	Untagged	W49	SL4	Not really any interactions
W	1	Round03-Gopro5-508	3	5	508	2	B	P29	SL6	NA	Y	N	Purple	Untagged	P29	SL6	Not much interaction
W	1	Round03-Gopro2-519	3	2	519	3	D	W49	SL6	NA	N	N	White	Untagged	W49	SL6	Not really any interactions
W	1	Round03-Gopro5-509	3	5	509	3	C	P29	SL5	NA	Y	N	Purple	Untagged	P29	SL5
W	1	Round03-Gopro2-520	3	2	520	4	A	W49	NA	P33	Y	N	Purple	White	P33	W49
W	1	Round03-Gopro5-510	3	5	510	4	D	P29	NA	Y26	N	Y	Purple	Yellow	P29	Y26
L	1	Round04-Gopro1-479	4	1	479	1	A	W48	U07	NA	N	N	2_Untagged	Untagged	W48	U07	Not really any interactions
L	1	Round04-Gopro2-522	4	2	522	1	B	R11	Y33	NA	Y	N	Red	Yellow	R11	Y33	Shelter unattached
L	1	Round04-Gopro4-443	4	4	443	1	C	R22	R48	NA	K	N	2_Red	Red	R22	R48	Not a lot of interactions and R48 shows some aggression
L	1	Round04-Gopro1-480	4	1	480	2	D	R11	R48	NA	Y	N	2_Red	Red	R11	R48
L	1	Round04-Gopro2-523	4	2	523	2	C	W48	Y33	NA	K	N	Untagged	Yellow	W48	Y33	Not much interaction
L	1	Round04-Gopro4-444	4	4	444	2	B	R22	U07	NA	N	N	Red	Untagged	R22	U07	Not really any interactions
L	1	Round04-Gopro1-481	4	1	481	3	D	R22	Y33	NA	Y	N	Red	Yellow	R22	Y33
L	1	Round04-Gopro2-524	4	2	524	3	E	W48	R48	NA	N	N	Untagged	Red	W48	R48	No interactions. Fish spend whole time in shelter
L	1	Round04-Gopro4-445	4	4	445	3	C	R11	U07	NA	Y	N	Red	Untagged	R11	U07
L	1	Round04-Gopro1-482	4	1	482	4	D	NA	U07	P39	N	N	Purple	Untagged	P39	U07	No interactions, U07 behing shelter and P39 in shelter most of the time
L	1	Round04-Gopro2-525	4	2	525	4	E	NA	Y33	R23	N	N	Red	Yellow	R23	Y33	Not really any interactions. Fish spend whole time in shelter
L	1	Round04-Gopro4-446	4	4	446	4	F	NA	R48	P32	Y	N	Purple	Red	P32	R48	Shelter knocked out 14:27
W	2	Round05-Gopro4-450	5	4	450	1	A	R24	SL8	NA	N	N	Red	Untagged	R24	SL8	Not really any interactions
W	2	Round05-Gopro5-515	5	5	515	1	B	P32	SL7	NA	N	N	Purple	Untagged	P32	SL7	Not really any interactions, SL7 behind shelter entire time
W	2	Round05-Gopro4-451	5	4	451	2	B	R24	SL9	NA	N	N	Untagged	Red	SL9	R24	Not much interaction
W	2	Round05-Gopro5-516	5	5	516	2	C	P32	SL8	NA	Y	N	Purple	Untagged	P32	SL8	Shelter is a bit further from wall
W	2	Round05-Gopro4-452	5	4	452	3	D	P32	SL9	NA	N	N	Purple	Untagged	P32	SL9	Not much interaction
W	2	Round05-Gopro5-517	5	5	517	3	C	R24	SL7	NA	N	N	Red	Untagged	R24	SL7	Not any observable interactions, SL7 in shelter whole time
W	2	Round05-Gopro4-453	5	4	453	4	D	R24	NA	U19	N	N	Red	Untagged	R24	U19	A lot of back and frth on aggressive/submissive behavior
W	2	Round05-Gopro5-518	5	5	518	4	E	P32	NA	W49	Y	N	Purple	White	P32	W49	Shelter is a bit further from wall
L	2	Round06-Gopro1-489	6	1	489	1	A	R22	W50	NA	Y	N	Red	White	R22	W50
L	2	Round06-Gopro2-530	6	2	530	1	C	W48	P33	NA	Y	Y	Untagged	Purple	W48	P33	Some fighting in shelter but can't see
L	2	Round06-Gopro3-461	6	3	461	1	B	R45	P50	NA	K	N	Red	Purple	R45	P50	Not much interaction
L	2	Round06-Gopro1-490	6	1	490	2	B	W48	W50	NA	Y	N	Untagged	White	W48	W50
L	2	Round06-Gopro2-531	6	2	531	2	D	R45	P33	NA	N	N	Red	Purple	R45	P33
L	2	Round06-Gopro3-463	6	3	463	2	C	R22	P50	NA	Y	N	Red	Purple	R22	P50
L	2	Round06-Gopro1-491	6	1	491	3	D	W48	P50	NA	Y	N	Untagged	Purple	W48	P50
L	2	Round06-Gopro2-532	6	2	532	3	C	R45	W50	NA	K	N	Red	White	R45	W50	Not much interaction
L	2	Round06-Gopro3-464	6	3	464	3	E	R22	P33	NA	N	N	Red	Purple	R22	P33	Not really any interactions
L	2	Round06-Gopro1-492	6	1	492	4	D	NA	W50	G44	Y	N	Purple	Green	W50	G44	W50 coded as "Purple" on BORIS
L	2	Round06-Gopro2-533	6	2	533	4	F	NA	P33	W12	Y	N	Purple	White	P33	W12
L	2	Round06-Gopro3-465	6	3	465	4	E	NA	P50	P29	Y	N	2_Purple	Purple	P29	P50
L	2	Round07-Gopro4-458	7	4	458	1	E	P22	R23	NA	N	N	Purple	Red	P22	R23	Not really any interactions, except one attack from R23
L	2	Round07-Gopro5-523	7	5	523	1	F	R11	Y26	NA	N	N	Red	Yellow	R11	Y26	Not really any interactions
L	2	Round07-Gopro4-459	7	4	459	2	D	R11	R23	NA	Y	N	2_Red	Red	R11	R23
L	2	Round07-Gopro5-524	7	5	524	2	E	W48	Y26	NA	Y	N	Untagged	Yellow	W48	Y26
L	2	Round07-Gopro4-460	7	4	460	3	C	W48	R23	NA	N	N	Untagged	Red	W48	R23	Not really any interactions
L	2	Round07-Gopro5-525	7	5	525	3	D	P22	Y26	NA	N	N	Purple	Yellow	P22	Y26	Not really any interactions
L	2	Round07-Gopro4-461	7	4	461	4	C	NA	Y26	U07	K	Y	Untagged	Yellow	U07	Y26	U07 has most aggression and Y26 most submission throughout the time but a bit back and forth for most of the video
L	2	Round07-Gopro5-526	7	5	526	4	B	NA	R23	B22	Y	N	Red	Blue	R23	B22	B22 was winning in the beginning but then it switched
W	2	Round08-Gopro1-498	8	1	498	1	E	Y28	SL11	NA	Y	N	Yellow	Untagged	Y28	SL11
W	2	Round08-Gopro4-463	8	4	463	1	F	P39	SL10	NA	Y	N	Purple	Untagged	P39	SL10	Not much interaction
W	2	Round08-Gopro5-528	8	5	528	1	D	W11	SL12	NA	Y	N	White	Untagged	W11	SL12
W	2	Round08-Gopro1-499	8	1	499	2	C	W11	SL11	NA	Y	N	White	Untagged	W11	SL11
W	2	Round08-Gopro4-464	8	4	464	2	D	Y28	SL10	NA	N	N	Yellow	Untagged	Y28	SL10	Not really any interactions
W	2	Round08-Gopro5-529	8	5	529	2	E	P39	SL12	NA	Y	N	Purple	Untagged	P39	SL12
W	2	Round08-Gopro1-500	8	1	500	3	B	W11	S10	NA	N	N	White	Untagged	W11	SL10	Not really any interactions
W	2	Round08-Gopro4-465	8	4	465	3	C	Y28	SL12	NA	N	N	Yellow	Untagged	Y28	SL12	Not really any interactions
W	2	Round08-Gopro5-530	8	5	530	3	D	P39	SL11	NA	Y	N	Purple	Untagged	P39	SL11
W	2	Round08-Gopro1-501	8	1	501	4	A	W11	NA	Y33	Y	Y	Yellow	White	Y33	W11
W	2	Round08-Gopro4-466	8	4	466	4	C	P39	NA	Y31	Y	N	Purple	Yellow	P39	Y31
W	2	Round08-Gopro5-531	8	5	531	4	B	Y28	NA	R48	N	N	Yellow	Red	Y28	R48	Not really any interactions
W	1	Round09-Gopro1-505	9	1	505	1	F	P43	SL15	NA	Y	N	Purple	Untagged	P43	SL15
W	1	Round09-Gopro2-541	9	2	541	1	E	P27	SL14	NA	N	N	Purple	Untagged	P27	SL14	Not really any interactions
W	1	Round09-Gopro4-470	9	4	470	1	D	P31	SL13	NA	Y	N	Purple	Untagged	P31	SL13	Shelter is a bit further from wall
W	1	Round09-Gopro1-506	9	1	506	2	D	P27	SL15	NA	N	N	Purple	Untagged	P27	SL15	Not really any interactions
W	1	Round09-Gopro2-542	9	2	542	2	E	P43	SL13	NA	N	N	Purple	Untagged	P43	SL13	Not really any interactions
W	1	Round09-Gopro4-471	9	4	471	2	C	P31	SL14	NA	N	N	Purple	Untagged	P31	SL14	Not much interaction
W	1	Round09-Gopro1-507	9	1	507	3	B	P31	SL15	NA	N	N	Purple	Untagged	P31	SL15	Not really any interactions
W	1	Round09-Gopro2-543	9	2	543	3	D	P43	SL14	NA	Y	N	Purple	Untagged	P43	SL14
W	1	Round09-Gopro4-472	9	4	472	3	C	P27	SL13	NA	Y	N	Purple	Untagged	P27	SL13
W	1	Round09-Gopro1-508	9	1	508	4	B	P27	NA	W42	Y	N	White	Purple	W42	P27	Shelter unattached
W	1	Round09-Gopro2-544	9	2	544	4	A	P31	NA	W47	Y	N	White	Purple	W47	P31
W	1	Round09-Gopro4-473	9	4	473	4	C	P43	NA	B43	Y	N	Purple	Blue	P43	B43
L	1	Round10-Gopro1-510	10	1	510	1	B	R42	G41_9	NA	Y	N	Red	Green	R42	G41_9
L	1	Round10-Gopro2-546	10	2	546	1	D	Y34	P34	NA	Y	N	Yellow	Purple	Y34	P34
L	1	Round10-Gopro5-536	10	5	536	1	C	P44	P30	NA	Y	N	2_Purple	Purple	P44	P30	Not much interaction, bbut still obvious P44 is dominant
L	1	Round10-Gopro1-511	10	1	511	2	D	R42	P30	NA	N	N	Red	Purple	R42	P30	Not really any interactions
L	1	Round10-Gopro2-547	10	2	547	2	C	Y34	G41_9	NA	Y	N	Yellow	Green	Y34	G41_9
L	1	Round10-Gopro5-537	10	5	537	2	E	P44	P34	NA	N	N	2_Purple	Purple	P44	P34	Not really any interactions
L	1	Round10-Gopro1-512	10	1	512	3	E	Y34	P30	NA	N	N	Yellow	Purple	Y34	P30	Not really any interactions
L	1	Round10-Gopro2-548	10	2	548	3	F	R42	P34	NA	Y	N	Red	Purple	R42	P34	Not much interaction
L	1	Round10-Gopro5-538	10	5	538	3	D	P44	G41_9	NA	Y	N	Purple	Green	P44	G41_9
L	1	Round10-Gopro1-513	10	1	513	4	E	NA	G41_9	Y30	Y	N	Yellow	Green	Y30	G41_9	Some aggression from G41_9
L	1	Round10-Gopro2-549	10	2	549	4	F	NA	P30	Y32	Y	N	Yellow	Purple	Y32	P30	Some back and forth aggression at the beginning
L	1	Round10-Gopro5-539	10	5	539	4	A	NA	P34	R50	Y	N	Red	Purple	R50	P34
L	1	Round11-Gopro1-518	11	1	518	1	C	R22	R37	NA	N	N	Red	Untagged	R22	R37	R37 lost tag. Not a lot of interaction.
L	1	Round11-Gopro2-553	11	2	553	1	B	P25	P49	NA	Y	N	2_Purple	Purple	P25	P49
L	1	Round11-Gopro1-519	11	1	519	2	D	P25	R37	NA	N	N	Purple	Untagged	P25	R37	R37 lost tag. Not a lot of interaction.
L	1	Round11-Gopro2-554	11	2	554	2	C	W48	P49	NA	Y	N	Untagged	Purple	W48	P49
L	1	Round11-Gopro1-520	11	1	520	3	E	W48	R37	NA	N	N	2_Untagged	Untagged	W48	R37	No interactions really. Both fish had lost tags.
L	1	Round11-Gopro2-555	11	2	555	3	D	R22	P49	NA	Y	N	Red	Purple	R22	P49
L	1	Round11-Gopro1-521	11	1	521	4	F	NA	R37	Y13	Y	N	Yellow	Untagged	Y13	R37	R37 had lost tag. Not a lot of interactions.
L	1	Round11-Gopro2-556	11	2	556	4	E	NA	P49	P26	Y	N	Purple	2_Purple	P26	P49
W	1	Round12-Gopro3-475	12	3	475	1	A	R39	SL16	NA	Y	N	Red	Untagged	R39	SL16	Shelter is a bit further from wall
W	1	Round12-Gopro4-478	12	4	478	1	B	R21	SL17	NA	Y	N	Red	Untagged	R21	SL17
W	1	Round12-Gopro5-544	12	5	544	1	C	R38	SL18	NA	Y	N	Red	Untagged	R38	SL18
W	1	Round12-Gopro3-476	12	3	476	2	B	R38	SL16	NA	N	N	Red	Untagged	R38	SL16	No interactions, R38 in shelter whole time
W	1	Round12-Gopro4-479	12	4	479	2	F	R39	SL17	NA	Y	N	Red	Untagged	R39	SL17
W	1	Round12-Gopro5-545	12	5	545	2	A	R21	SL18	NA	Y	N	Red	Untagged	R21	SL18	Shelter is a bit further from wall
W	1	Round12-Gopro3-477	12	3	477	3	E	R39	SL18	NA	Y	N	Red	Untagged	R39	SL18
W	1	Round12-Gopro4-480	12	4	480	3	F	R21	SL16	NA	Y	N	Red	Untagged	R21	SL16
W	1	Round12-Gopro5-546	12	5	546	3	A	R38	SL17	NA	Y	N	Red	Untagged	R38	SL17
W	1	Round12-Gopro3-478	12	3	478	4	F	R38	NA	R40	Y	N	Red	2_Red	R40	R38
W	1	Round12-Gopro4-481	12	4	481	4	E	R21	NA	P41	Y	N	Red	Purple	R21	P41
W	1	Round12-Gopro5-547	12	5	547	4	D	R39	NA	R47	Y	N	2_Red	Red	R47	R39
W	1	Round13-Gopro1-526	13	1	526	1	B	R44	SL21	NA	Y	N	Red	Untagged	R44	SL21
W	1	Round13-Gopro2-561	13	2	561	1	E	P48	SL20	NA	Y	N	Purple	Untagged	P48	SL20
W	1	Round13-Gopro4-485	13	4	485	1	D	R49	SL19	NA	Y	N	Red	Untagged	R49	SL19
W	1	Round13-Gopro1-527	13	1	527	2	C	R49	SL20	NA	Y	N	Red	Untagged	R49	SL20	Not much interaction
W	1	Round13-Gopro2-562	13	2	562	2	D	P48	SL21	NA	Y	N	Purple	Untagged	P48	SL21
W	1	Round13-Gopro4-486	13	4	486	2	A	R44	SL19	NA	Y	N	Red	Untagged	R44	SL19	Not much interaction
W	1	Round13-Gopro1-528	13	1	528	3	B	R49	SL21	NA	N	N	Red	Untagged	R49	SL21	No interactions, R49 in shelter whole time
W	1	Round13-Gopro2-563	13	2	563	3	C	P48	SL19	NA	Y	N	Purple	Untagged	P48	SL19
W	1	Round13-Gopro4-487	13	4	487	3	F	R44	SL20	NA	N	N	Red	Untagged	R44	SL20
W	1	Round13-Gopro1-529	13	1	529	4	E	R44	NA	P35	Y	N	Purple	Red	P35	R44
W	1	Round13-Gopro2-564	13	2	564	4	A	R49	NA	P21	N	N	Red	Purple	R49	P21	Not much interaction
W	1	Round13-Gopro4-488	13	4	488	4	B	P48	NA	G43	Y	Y	Purple	Green	P48	G43	Unclear for the first half who the winner is.
L	1	Round14-Gopro1-531	14	1	531	1	D	R19	R31	NA	Y	N	2_Red	Red	R19	R31	Some aggression from R31 too
L	1	Round14-Gopro2-566	14	2	566	1	B	P22	R32	NA	Y	N	Purple	Red	P22	R32	Shelter unattached
L	1	Round14-Gopro4-490	14	4	490	1	A	R26	R30	NA	Y	N	2_Red	Red	R26	R30
L	1	Round14-Gopro1-532	14	1	532	2	B	R19	R30	NA	Y	N	2_Red	Red	R19	R30
L	1	Round14-Gopro2-567	14	2	567	2	F	R26	R32	NA	Y	N	2_Red	Red	R26	R32
L	1	Round14-Gopro4-491	14	4	491	2	C	P22	R31	NA	N	N	Purple	Red	P22	R31	Not much interaction
L	1	Round14-Gopro1-533	14	1	533	3	D	R19	R32	NA	Y	N	2_Red	Red	R19	R32
L	1	Round14-Gopro2-568	14	2	568	3	B	R26	R31	NA	Y	N	2_Red	Red	R26	R31
L	1	Round14-Gopro4-492	14	4	492	3	E	P22	R30	NA	N	N	Purple	Red	P22	R30	No interactions
L	1	Round14-Gopro1-534	14	1	534	4	E	NA	R31	P38	N	N	Red	Purple	R31	P38	Not much interaction
L	1	Round14-Gopro2-569	14	2	569	4	D	NA	R30	R25	Y	N	Red	2_Red	R25	R30
L	1	Round14-Gopro4-493	14	4	493	4	C	NA	R32	G42	Y	N	Green	Red	G42	R32
L	1	Round15-Gopro1-537	15	1	537	1	A	R45	R28	NA	Y	N	2_Red	Red	R45	R28
L	1	Round15-Gopro2-572	15	2	572	1	B	W48	R34	NA	Y	N	Untagged	Red	W48	R34
L	1	Round15-Gopro1-538	15	1	538	2	D	R45	R34	NA	N	N	2_Red	Red	R45	R34	No interactions
L	1	Round15-Gopro2-573	15	2	573	2	E	R22	R28	NA	Y	N	2_Red	Red	R22	R28	Not much interaction
L	1	Round15-Gopro1-539	15	1	539	3	F	R22	R34	NA	Y	N	2_Red	Red	R22	R34
L	1	Round15-Gopro2-574	15	2	574	3	C	W48	R28	NA	Y	N	Untagged	Red	W48	R28	Shelter is unattached but still by the wall
L	1	Round15-Gopro1-540	15	1	540	4	D	NA	R28	G41_24	N	N	Red	Green	R28	G41_24	Green winning at first but they switched back and forth a bit.
L	1	Round15-Gopro2-575	15	2	575	4	C	NA	R34	G23	NA	NA	NA	NA	NA	NA	Mismeasurement of fish, they are not equal sizes
L	2	Round16-Gopro1-544	16	1	544	1	F	P44	W42	NA	Y	N	Purple	White	P44	W42
L	2	Round16-Gopro4-499	16	4	499	1	A	R42	W47	NA	Y	N	Red	White	R42	W47	Not much interaction
L	2	Round16-Gopro1-545	16	1	545	2	E	R42	W42	NA	Y	N	Red	White	R42	W42
L	2	Round16-Gopro4-500	16	4	500	2	B	Y34	W47	NA	Y	N	Yellow	White	Y34	W47
L	2	Round16-Gopro1-546	16	1	546	3	C	P44	W47	NA	Y	N	Purple	White	P44	W47
L	2	Round16-Gopro4-501	16	4	501	3	D	Y34	W42	NA	Y	N	Yellow	White	Y34	W42
L	2	Round16-Gopro1-547	16	1	547	4	D	NA	W47	G41_9	Y	N	Green	White	G41_9	W47
L	2	Round16-Gopro4-502	16	4	502	4	C	NA	W42	P31	Y	Y	White	Purple	W42	P31	Purple seemed to be winning at first
W	2	Round17-Gopro1-550	17	1	550	1	A	Y32	SL24	NA	Y	N	Yellow	Untagged	Y32	SL24	Sme aggression from SL24 too
W	2	Round17-Gopro3-487	17	3	487	1	B	Y30	SL23	NA	Y	N	Yellow	Untagged	Y30	SL23
W	2	Round17-Gopro4-504	17	4	504	1	C	B43	SL22	NA	Y	N	Blue	Untagged	B43	SL22
W	2	Round17-Gopro1-551	17	1	551	2	D	B43	SL23	NA	Y	N	Blue	Untagged	B43	SL23
W	2	Round17-Gopro3-488	17	3	488	2	B	Y32	SL22	NA	Y	N	Yellow	Untagged	Y32	SL22	Some interactions behind the shelter not recorded because I could not see
W	2	Round17-Gopro4-505	17	4	505	2	C	Y30	SL24	NA	Y	N	Yellow	Untagged	Y30	SL24	Some aggression probably not recorded for Y30 because it is covered by shelter
W	2	Round17-Gopro1-552	17	1	552	3	D	Y30	SL22	NA	Y	N	Yellow	Untagged	Y30	SL22	Some interactions behind the shelter not recorded because I could not see
W	2	Round17-Gopro3-489	17	3	489	3	E	Y32	SL23	NA	Y	N	Yellow	Untagged	Y32	SL23
W	2	Round17-Gopro4-506	17	4	506	3	F	B43	SL24	NA	N	N	Blue	Untagged	B43	SL24	Only one aggressive interaction recorded
W	2	Round17-Gopro1-553	17	1	553	4	F	Y32	NA	P43	Y	N	Purple	Yellow	P43	Y32
W	2	Round17-Gopro3-490	17	3	490	4	E	Y30	NA	P30	Y	N	Yellow	Purple	Y30	P30
W	2	Round17-Gopro4-507	17	4	507	4	B	B43	NA	P27	N	N	Blue	Purple	B43	P27
W	2	Round18-Gopro1-557	18	1	557	1	C	G43	SL26	NA	Y	N	Green	Untagged	G43	SL26
W	2	Round18-Gopro2-583	18	2	583	1	B	P41	SL25	NA	Y	N	Purple	Untagged	P41	SL25
W	2	Round18-Gopro4-511	18	4	511	1	F	P26	SL27	NA	Y	N	Purple	Untagged	P26	SL27
W	2	Round18-Gopro1-558	18	1	558	2	C	P41	SL27	NA	Y	N	Purple	Untagged	P41	SL27
W	2	Round18-Gopro2-584	18	2	584	2	D	G43	SL25	NA	Y	N	Green	Untagged	G43	SL25
W	2	Round18-Gopro4-512	18	4	512	2	B	P26	SL26	NA	Y	N	Purple	Untagged	P26	SL26
W	2	Round18-Gopro1-559	18	1	559	3	E	G43	SL27	NA	Y	N	Green	Untagged	G43	SL27
W	2	Round18-Gopro2-585	18	2	585	3	C	P26	SL25	NA	Y	N	Purple	Untagged	P26	SL25
W	2	Round18-Gopro4-513	18	4	513	3	D	P41	SL26	NA	N	N	Purple	Untagged	P41	SL26	No interactions, P41 in shelter and SL26 behind shelter whole time.
W	2	Round18-Gopro1-560	18	1	560	4	F	G43	NA	R32	Y	N	Green	Red	G43	R32
W	2	Round18-Gopro2-586	18	2	586	4	E	P41	NA	R38	Y	N	Purple	Red	P41	R38	Some aggression from R38 too
W	2	Round18-Gopro4-514	18	4	514	4	D	P26	NA	P34	Y	N	2_Purple	Purple	P34	P26
L	2	Round19-Gopro1-562	19	1	562	1	F	R26	Y13	NA	Y	Y	Yellow	Red	Y13	R26
L	2	Round19-Gopro2-588	19	2	588	1	D	P22	R47	NA	Y	Y	Purple	Red	P22	R47	R47 was more aggressive at the beginning
L	2	Round19-Gopro4-516	19	4	516	1	A	R22	R40	NA	Y	N	2_Red	Red	R22	R40
L	2	Round19-Gopro1-563	19	1	563	2	E	P22	Y13	NA	Y	N	Purple	Yellow	P22	Y13
L	2	Round19-Gopro2-589	19	2	589	2	D	R26	R40	NA	Y	N	2_Red	Red	R26	R40	Shelter knocked out of place 6:42
L	2	Round19-Gopro4-517	19	4	517	2	C	R22	R47	NA	N	N	2_Red	Red	R22	R47	Both fish in shelter almost whole time
L	2	Round19-Gopro1-564	19	1	564	3	B	R26	R47	NA	Y	N	2_Red	Red	R26	R47
L	2	Round19-Gopro2-590	19	2	590	3	D	R22	Y13	NA	N	Y	Red	Yellow	R22	Y13	R22 seemed stronger than Y13 but not a clear outcome.
L	2	Round19-Gopro4-518	19	4	518	3	C	P22	R40	NA	N	N	Purple	Red	P22	R40	No interactions, P22 in shelter and R40 on top of shelter whole time
L	2	Round19-Gopro1-565	19	1	565	4	C	NA	Y13	R39	Y	N	Yellow	Red	Y13	R39
L	2	Round19-Gopro2-591	19	2	591	4	A	NA	R47	R37	N	N	Untagged	Red	R37	R47	No interactions, R47 in shelter whole time. R37 LOST TAG.
L	2	Round19-Gopro4-519	19	4	519	4	B	NA	R40	R21	K	N	2_Red	Red	R21	R40	Not much response from R21
L	2	Round20-Gopro2-595	20	2	595	1	B	R19	P21	NA	Y	N	Red	Purple	R19	P21	Shelter becomes unattached around 44s
L	2	Round20-Gopro3-498	20	3	498	1	A	R45	R25	NA	Y	N	2_Red	Red	R45	R25	Bit of gap between shelter and wall
L	2	Round20-Gopro4-523	20	4	523	1	C	P25	G41_24	NA	Y	N	Purple	Green	P25	G41_24
L	2	Round20-Gopro2-596	20	2	596	2	D	R45	G41_24	NA	N	N	Red	Green	R45	G41_24	Some interactions in the very beginning but both fish in shelter for the rest of the time
L	2	Round20-Gopro3-499	20	3	499	2	F	R19	R25	NA	Y	N	2_Red	Red	R19	R25
L	2	Round20-Gopro4-524	20	4	524	2	E	P25	P21	NA	Y	N	2_Purple	Purple	P25	P21	Shelter becomes unattached around 2:54, but it soewhat rolls back into place
L	2	Round20-Gopro2-597	20	2	597	3	A	R19	G41_24	NA	Y	N	Red	Green	R19	G41_24	Not a lot of interactions
L	2	Round20-Gopro3-500	20	3	500	3	D	P25	R25	NA	Y	N	Purple	Red	P25	R25	Shelter becomes unattached around 12:02
L	2	Round20-Gopro4-525	20	4	525	3	C	R45	P21	NA	Y	N	Red	Purple	R45	P21
L	2	Round20-Gopro2-598	20	2	598	4	E	NA	R25	R28	Y	N	2_Red	Red	R25	R28
L	2	Round20-Gopro3-501	20	3	501	4	D	NA	P21	R44	Y	N	Red	Purple	R44	P21
L	2	Round20-Gopro4-526	20	4	526	4	F	NA	G41_24	R31	N	Y	Red	Green	R31	G41_24	G41_24 was winning at the beginning but it switched in the last few minutes
W	2	Round21-Gopro1-570	21	1	570	1	F	G42	SL30	NA	Y	N	Green	Untagged	G42	SL30
W	2	Round21-Gopro2-600	21	2	600	1	A	P35	SL28	NA	Y	N	Purple	Untagged	P35	SL28
W	2	Round21-Gopro5-566	21	5	566	1	D	P38	SL29	NA	Y	N	Purple	Untagged	P38	SL29	Bit of gap between shelter and wall
W	2	Round21-Gopro1-571	21	1	571	2	E	G42	SL29	NA	Y	N	Green	Untagged	G42	SL29
W	2	Round21-Gopro2-601	21	2	601	2	D	P35	SL30	NA	Y	N	Purple	Untagged	P35	SL30
W	2	Round21-Gopro5-567	21	5	567	2	C	P38	SL28	NA	Y	N	Purple	Untagged	P38	SL28
W	2	Round21-Gopro1-572	21	1	572	3	D	G42	SL28	NA	Y	N	Green	Untagged	G42	SL28
W	2	Round21-Gopro2-602	21	2	602	3	B	P38	SL30	NA	Y	N	Purple	Untagged	P38	SL30
W	2	Round21-Gopro5-568	21	5	568	3	C	P35	SL29	NA	Y	N	Purple	Untagged	P35	SL30
W	2	Round21-Gopro1-573	21	1	573	4	C	G42	NA	P48	Y	N	Green	Purple	G42	P48	Lots of interactions
W	2	Round21-Gopro2-603	21	2	603	4	B	P35	NA	R49	Y	Y	Purple	Red	P35	R49	Some aggression probably not recorded for Y30 because it is covered by shelter
W	2	Round21-Gopro5-569	21	5	569	4	A	P38	NA	R30	Y	N	Purple	Red	P38	R30	Bit of gap between shelter and wall
